# Functional and pharmacological analyses of visual habituation learning in larval zebrafish

**DOI:** 10.1101/2022.06.17.496451

**Authors:** Laurie-Anne Lamiré, Martin Haesemeyer, Florian Engert, Michael Granato, Owen Randlett

## Abstract

Habituation allows animals to learn to ignore persistent but inconsequential stimuli. Despite being the most basic form of learning, a consensus model on the underlying mechanisms has yet to emerge. To probe relevant mechanisms we took advantage of a visual habituation paradigm in larval zebrafish, where larvae reduce their reactions to abrupt global dimming (a dark flash). We used Ca^2+^ imaging during repeated dark flashes and identified 12 functional classes of neurons that differ based on their rate of adaptation, stimulus response shape, and anatomical location. While most classes of neurons depressed their responses to repeated stimuli, we identified populations that did not adapt, or that potentiated their response. These neurons were distributed across brain areas, consistent with a distributed learning process. Using a small molecule-screening approach, we confirmed that habituation manifests from multiple distinct molecular mechanisms, and we have implicated molecular pathways in habituation, including: Melatonin, Estrogen and GABA signaling. However, by combining anatomical analyses and pharmacological manipulations with Ca^2+^ imaging, we failed to identify a simple relationship between pharmacology, altered activity patterns, and habituation behaviour. Collectively, our work indicates that habituation occurs via a complex and distributed plasticity processes that cannot be captured by a simple model. Therefore, untangling the mechanisms of habituation will likely require dedicated approaches aimed at sub-component mechanisms underlying this multidimensional learning process.
