## Supplemental Data 2 for "Functional and pharmacological analyses of visual habituation learning in larval zebrafish"

### Sheet: Sheet1
SSMD Fingerprint Paramter Name	Description
Prob-Naive	The probability of responding to a dark flash with an "O-Bend" movement. An O-Bend is defined as a movement with a body bend of 3 radians or greater. Variables named "OBendEvents" in Analyze_MultiTracker_TwoMeasures.py -Naive: Response to the first 3 dark flashes -Train: Response to dark flashes 4 through 240, in the 4 "training" blocks -Test: Response to dark flashes 241 through 300, in the "tes…
Prob-Train
Prob-Test
TwoMvmt-Naive	The probability of responding with two independent O-bend movements, or a "double response". Variable name 'DidASecondOBend' in Analyze_MultiTracker_TwoMeasures.py -Naive: Response to the first 3 dark flashes -Train: Response to dark flashes 4 through 240, in the 4 "training" blocks -Test: Response to dark flashes 241 through 300, in the "test" block 5 hours after training
TwoMvmt-Train
TwoMvmt-Test
Lat-Naive	The latency of the response, or the time it takes from stimulus onset until a movement is initiated. Variable name 'OBendLatencies' in Analyze_MultiTracker_TwoMeasures.py -Naive: Response to the first 3 dark flashes -Train: Response to dark flashes 4 through 240, in the 4 "training" blocks -Test: Response to dark flashes 241 through 300, in the "test" block 5 hours after training
Lat-Train
Lat-Test
Disp-Naive	The displacement of the larvae between the initiation and end of the O-bend movement. Variable name 'DispPerOBend' in Analyze_MultiTracker_TwoMeasures.py -Naive: Response to the first 3 dark flashes -Train: Response to dark flashes 4 through 240, in the 4 "training" blocks -Test: Response to dark flashes 241 through 300, in the "test" block 5 hours after training
Disp-Train
Disp-Test
Dur-Naive	The total duration of the O-bend movement, from when the movement initiation is detected until the larvae is stationary. Variable name 'OBendDurations' in Analyze_MultiTracker_TwoMeasures.py -Naive: Response to the first 3 dark flashes -Train: Response to dark flashes 4 through 240, in the 4 "training" blocks -Test: Response to dark flashes 241 through 300, in the "test" block 5 hours after train…
Dur-Train
Dur-Test
BendAmp-Naive	The maximum amplitude of the bend (or curvature) observed in the O-bend movement. Variable name 'MaxCurvatureOBendEvents' in Analyze_MultiTracker_TwoMeasures.py -Naive: Response to the first 3 dark flashes -Train: Response to dark flashes 4 through 240, in the 4 "training" blocks -Test: Response to dark flashes 241 through 300, in the "test" block 5 hours after training
BendAmp-Train
BendAmp-Test
dOrient-Naive	The change in heading orientation accomplished by the O-bend movement. Variable name 'MaxCurvatureOBendEvents' in Analyze_MultiTracker_TwoMeasures.py -Naive: Response to the first 3 dark flashes -Train: Response to dark flashes 4 through 240, in the 4 "training" blocks -Test: Response to dark flashes 241 through 300, in the "test" block 5 hours after training
dOrient-Train
dOrient-Test
SimpleOBend-Naive	The probability of performing a "simple response"-type O-bend movement, rather than a "compound response", as defined in Randlett et al., Current Biology. 2019 Variable name 'DidAMultiBendOBend' in Analyze_MultiTracker_TwoMeasures.py -Naive: Response to the first 3 dark flashes -Train: Response to dark flashes 4 through 240, in the 4 "training" blocks -Test: Response to dark flashes 241 through 3…
SimpleOBend-Train
SimpleOBend-Test
C1Length-Naive	The duration of the first half beat in the O-bend movements, or "C1". Variable name 'C1LengthOBendEvents' in Analyze_MultiTracker_TwoMeasures.py -Naive: Response to the first 3 dark flashes -Train: Response to dark flashes 4 through 240, in the 4 "training" blocks -Test: Response to dark flashes 241 through 300, in the "test" block 5 hours after training
C1Length-Train
C1Length-Test
C1AngVel-Naive	The average angular velocity of the first half beat in the O-bend movements, or "C1" Variable name 'C1AngVelOBendEvents' in Analyze_MultiTracker_TwoMeasures.py -Naive: Response to the first 3 dark flashes -Train: Response to dark flashes 4 through 240, in the 4 "training" blocks -Test: Response to dark flashes 241 through 300, in the "test" block 5 hours after training
C1AngVel-Train
C1AngVel-Test
Prob-Tap	The probability of responding to the tap with a movement with a body bend of 1 radian or greater.
TwoMvmt-Tap	The probability of responding to a tap with two independent movements, or a double response.
Lat-Tap	The latency of the response, or the time it takes from the tap stimulus onset until a movement is initiated.
Disp-Tap	The displacement of the larvae between the initiation and end of the tap responase.
Dur-Tap	The total duration of the tap response, from when the movement initiation is detected until the larvae is stationary.
BendAmp-Tap	The maximum amplitude of the bend (or curvature) observed in the tap response.
dOrient-Tap	The change in heading orientation accomplished by the tap response.
SpntDisp-Train	Displacement during the 4 dark flash training blocks. Reflects spontaneous movement outside of the dark flash stimulus, when the lights are on at full power. Variable name 'disp_blks' in Analyze_MultiTracker_TwoMeasures.py
SpntDisp-Test	Displacement during the dark flash "test" block. Reflects spontaneous movement outside of the dark flash stimulus, when the lights are on at full power. Variable name 'disp_blks' in Analyze_MultiTracker_TwoMeasures.py
SpntDisp-Free	Displacement during the "Free Swimming" period, where no stimuli are delivered. Variable name 'disp_blks' in Analyze_MultiTracker_TwoMeasures.py
TurnBias-Free	Proportion of movements that are classified at "turns" rather than "swims" during the "Free Swimming" period. Turns are considered movements with a change in orientation of greater than 10 degrees Variable name 'turn_bias_free' in Analyze_MultiTracker_TwoMeasures.py
MedianTurnAng-Free	The median reorientation angle for movements classified at "turns" during the "Free Swimming" period. Variable name 'median_turn_free' in Analyze_MultiTracker_TwoMeasures.py
OMR-SpeedUp	Displacement during the first 4 minutes of the "Optomotor Response" stimulation period, during which time the movement rate of the larvae is generally increased over the baseline movement rate observed during SpontDisp-Train. Variable name 'disp_up_omr' in Analyze_MultiTracker_TwoMeasures.py
OMR-SpeedDown	Displacement during the remainder of the "Optomotor Response" stimulation period, during which time the movement rate of the larvae is generally decreased over the baseline movement rate observed during SpontDisp-Train. Variable name 'disp_down_omr' in Analyze_MultiTracker_TwoMeasures.py
OMR-TurnBias	Proportion of movements that are classified at "turns" rather than "swims" during the "Optomotor Response" stimulation period. Turns are considered movements with a change in orientation of greater than 10 degrees Variable name 'turn_bias_omr ' in Analyze_MultiTracker_TwoMeasures.py
OMR-MedianTurnAng	The median reorientation angle for movements classified at "turns" during the "Optomotor Response" stimulation period. Variable name 'median_turn_omr' in Analyze_MultiTracker_TwoMeasures.py
OMR-Perf	The performance of the larvae during the optomotor assay. Performance is measured by their propensity to re-orient towards the direction of motion, as described in Randlett et al., Current Biology. 2019 Variable name 'omr_slopes' in Analyze_MultiTracker_TwoMeasures.py
